# Switchgrass Rhizosphere Metabolite Chemistry Driven by Nitrogen Availability

**DOI:** 10.1101/802926

**Authors:** Darian N. Smercina, Alan W. Bowsher, Sarah E. Evans, Maren L. Friesen, Elizabeth K. Eder, David W. Hoyt, Lisa K. Tiemann

## Abstract

Plants and soil microorganisms interact closely in the rhizosphere where plants may exchange carbon (C) for functional benefits from the microbial community. For example, the bioenergy crop, switchgrass (*Panicum virgatum*) is thought to exchange root-exuded C for nitrogen (N) fixed by diazotrophs (free-living N-fixers). However, this interaction is not well characterized and it is not known how or if switchgrass responds to diazotrophs or their activity. To explore this question, we assessed rhizosphere metabolite chemistry of switchgrass grown in a hydroponic system under two N levels and under inoculated or uninoculated conditions. We found switchgrass root exudate chemistry to be more responsive to N availability than to diazotroph presence. Total metabolite concentrations were generally greater under high N versus low N and unaffected by inoculation. Examination of rhizosphere chemical fingerprints indicates metabolite chemistry was also driven strongly by N availability with a greater relative abundance of carbohydrates under high N and greater relative abundance of organic acids under low N. We also found evidence of changes in rhizosphere chemical fingerprints by inoculation treatment suggesting a potential for switchgrass to respond or even recruit diazotrophs. However, we found little evidence of N treatment and inoculation interaction effects which suggests switchgrass response to diazotroph presence is not mediated by N availability.
