## Supplemental Table 1 for "Switchgrass Rhizosphere Metabolite Chemistry Driven by Nitrogen Availability"

### Sheet: supplemental table 1
Compound Class	Compound	High N	High N + AV	Low N	Low N + AV		* Average concentrations (nmol metabolite per g dry material) of identifed metabolites by N and inoculation treatment +/- standard error
Alcohol	Ethylene glycol	0.0653 ± 0.0360	0.0627 ± 0.0347	0.0537 ± 0.0488	0.0027 ± 0.0027			BDL – Below Detection Limit. Compounds with significant treatment differences are bolded.
	Methanol N	0.020 ± 0.011	0.062 ± 0.016	0.005 ± 0.004	0.0053 ± 0.0053			N Indicates significant N treatment effect
	Propylene glycol	0.312 ± 0.0585	0.335 ± 0.0786	0.333 ± 0.0505	0.297 ± 0.0968			I Indicates significant Inoculum treatment effect
Amino Acid - Amino Sugar	2 - Aminoisobutyric.acid	0.19 ± 0.071	0.1 ± 0.07	0.4 ± 0.4	0.3 ± 0.3			N*I Indicates significant interaction effect
	Alanine	0.10 ± 0.029	0.17 ± 0.032	0.2 ± 0.2	0.1 ± 0.07
	Betaine I, N*I	0.007 ± 0.007	0.700 ± 0.0446	0.022 ± 0.0056	0.56 ± 0.021
	Glycine N	0.30 ± 0.083	0.086 ± 0.059	0.049 ± 0.027	0.008 ± 0.004
	Lysine I	BDL	1.4 ± 0.23	BDL	0.3 ± 0.3
	Methylamine	BDL	0.15 ± 0.0056	0.22 ± 0.018	0.02 ± 0.02
	Trimethylamine	0.4 ± 0.4	0.4 ± 0.4	0.09 ± 0.09	0.09 ± 0.09
	Valine N, N*I	BDL	BDL	BDL	0.04 ± 0.02
Carbohydrate	1,3 - Dihydroxyacetone	0.059 ± 0.034	0.03 ± 0.02	0.0043 ± 0.0043	BDL
	Arabinose N	1.561 ± 0.3318	1.72 ± 0.468	0.319 ± 0.319	0.149 ± 0.0751
	Fructose N	1.68 ± 0.335	2.32 ± 0.814	0.1 ± 0.1	0.1 ± 0.1
	Glucose N	1.459 ± 0.2400	1.032 ± 0.3790	0.0420 ± 0.0420	BDL
Choline	Choline	BDL	0.013 ± 0.0064	BDL	BDL
	O-Phosphocholine	0.079 ± 0.023	0.11 ± 0.045	0.049 ± 0.0073	0.064 ± 0.0048
Ketone	Acetone	0.216 ± 0.108	0.089 ± 0.047	0.11 ± 0.11	0.23 ± 0.16
Nucleic acid	Thymidine	0.1 ± 0.07	BDL	0.03 ± 0.03	0.03 ± 0.03
	Thymine	0.03 ± 0.03	BDL	0.09 ± 0.09	BDL
	Uracil I	BDL	0.403 ± 0.0866	BDL	0.789 ± 0.216
Organic Acid	Acetate	BDL	BDL	0.3 ± 0.2	0.2 ± 0.2
	Acetoacetate N*I	0.0697 ± 0.0376	0.227 ± 0.0414	0.17 ± 0.086	0.067 ± 0.035
	Allantoin N, I, N*I	BDL	0.10 ± 0.046	BDL	BDL
	Benzoate	0.08 ± 0.08	BDL	BDL	BDL
	Dimethylmalonic acid	0.01 ± 0.01	0.009 ± 0.008	0.062 ± 0.056	0.027 ± 0.024
	Formate	0.04 ± 0.04	0.06 ± 0.06	0.1 ± 0.06	0.07 ± 0.07
	Gallate	0.19 ± 0.035	0.20 ± 0.031	0.26 ± 0.073	0.2 ± 0.07
	Glycerol	0.175 ± 0.0907	0.245 ± 0.126	0.2 ± 0.2	0.3850 ± 0.1731
	Isobutyrate	BDL	BDL	0.09 ± 0.09	0.2 ± 0.2
	Lactate N	0.08 ± 0.08	0.279 ± 0.0290	BDL	BDL
	Succinate	BDL	BDL	0.26 ± 0.26	0.0617 ± 0.0617
	Tartrate	0.3 ± 0.2	BDL	0.8 ± 0.8	0.5 ± 0.5
Quinone	Quinone	BDL	BDL	0.009 ± 0.007	0.0033 ± 0.0033
Total	Total	7.5 ± 0.73	10 ± 0.45	4.4 ± 2.2	4.8 ± 2.0
