## Supplemental Table 3 for "Switchgrass Rhizosphere Metabolite Chemistry Driven by Nitrogen Availability"

### Sheet: Sheet1
		Alcohol		Amino Acid		Carbohydrate		Choline		Ketone		Nucleic Acid		Organic Acid		Quinone
		F	P	F	P	F	P	F	P	F	P	F	P	F	P	F	P
Total Concentration	N treatment	17	0.0033	2.42	0.1588	26.72	0.0009	14.22	0.0055	0.14	0.7155	1.02	0.343	0.34	0.5737	4.32	0.0713
	Inoculation treatment	0.01	0.9065	5.43	0.0481	0.02	0.8894	0.22	0.6499	0.02	0.8837	16.25	0.0038	0.54	0.4843	0.48	0.508
	N*Inoculation	0.13	0.7254	0.34	0.5761	0.52	0.4932	1.39	0.2725	1.28	0.29	1.59	0.2432	0.34	0.5737	0.48	0.508
Relative abundance	N treatment	4.11	0.0771	0.13	0.7325	47.13	0.0001	27	0.0008	0.06	0.8189	0.79	0.4	17.78	0.0029	4.32	0.0713
	Inoculation treatment	0.11	0.744	4.5	0.0667	6.15	0.0382	0	1	0	1	9.68	0.0144	0.55	0.478	0.48	0.508
	N*Inoculation	0.03	0.87	0.78	0.4025	0.91	0.3683	0.75	0.4117	2.25	0.1724	2.42	0.1584	0.06	0.8103	0.48	0.508
		* F and p-values for total concentraiton and relative abundance data of compound groups by N treatment, Inoculaion treatment, or interaction of N and Inoculation
